# Autosomal dominant CDC45 deficiency with allelic expression bias causes a novel genetic disease of the immune system

**DOI:** 10.64898/2026.03.04.709645

**Authors:** Nicole C. Guilz, Yong-Oon Ahn, Seungmae Seo, Madrikha D. Saturne, Matilde I Conte, Sana R. Shehzad, Everardo Hegewisch-Solloa, Luis Alberto Pedroza, Micah Castillo, Preethi Gunaratne, Ivan K. Chinn, James R. Lupski, Emily M. Mace

**Author notes:** Department of Natural Sciences, University of Maryland Eastern Shore, Princess Anne MD USA. Department of Pediatrics, Children’s Hospital of Philadelphia, Philadelphia PA USA.

## Abstract

Here we describe a damaging heterozygous variant in CDC45 in an individual with common variable immunodeficiency (CVID) and recurrent viral infections. This individual has variably decreased number of circulating NK cells, disruption in the ratio of CD56^bright^ to CD56^dim^ cells, and consistently decreased NK cell function. Interestingly, the inherited CDC45 variant is also present in a sibling with less severe clinical manifestations; we determined that allelic bias of the damaging allele accounts for this differential expressivity. As previously reported for other helicase variants that cause inborn errors of immunity (IEI), we found cell cycle defects in immune cells from the proband that lead to reduced survival of NK cells. Together, these findings link another member of the core replicative helicase complex to inborn errors of immunity and highlight the sensitivity of NK cells to these variants. They also define another case of allelic bias contributing to variable expressivity of an IEI gene.
