## Supplemental Table 1 for "Autosomal dominant CDC45 deficiency with allelic expression bias causes a novel genetic disease of the immune system"

### Sheet: Basic phenotyping
Fluorophore	Marker	Clone/Identifier	Vendor	Catalog #	RRID
BV421	CD57	NK1	BD Biosciences	568894	AB_3684614
BV605	CD56	HCD56	Biolegend	318334	AB_2561912
PE CF594	CD16	3G8	BD Biosciences	562293	AB_11151916
APC	CD94	DX22	Biolegend	305508	AB_2133129
PE-Cy7	CD117	104D2	Biolegend	313212	AB_10225674
PE	Perforin	DG9	BD Biosciences	556437	AB_396419
BV 711	CD3	OKT3	Biolegend	317328	AB_2562907

### Sheet: ILC panel
Fluorophore	Marker	Clone/Identifier	Vendor	Catalog #	RRID
BUV395	CD94	HP-3D9	BD Biosciences	743954
BUV496	CD3	UCHT1	BD Biosciences	612940
BUV496	CD14	M5E2	BD Biosciences	750381
BUV496	CD19	SJ25C1	BD Biosciences	612938
BUV563	CD56	NCAM16.2	BD Biosciences	612928
BUV805	CD45	HI30	BD Biosciences	612891
BV510	CD294	BM16	Biolegend	350120
BV650	NKp44	p44-8	BD Biosciences	744302
BV711	CD117	104D2	Biolegend	313230
BV785	CD103	Ber-ACT8	Biolegend	350230
PE	Ki67	KI67	Biolegend	350504
PE/Dazzle 594	CD34	561	Biolegend	343534
PE-Cy5	CD127	A019D5	Biolegend	351324
APC	NKp80	REA845	Miltenyi	130-112-591
AF700	CD16	3G8	Biolegend	302026
APC-Cy7	Zombie NIR	n/a	Biolegend	423106

### Sheet: iPSC panel
Fluorophore	Marker	Clone/Identifier	Vendor	Catalog #	RRID
BV421	CD3	OKT3	Biolegend	317344	AB_2565849
Pacific Blue	Granzyme B	GB11	Biolegend	515408	AB_2562196
Aqua	Zombie	N/A	Thermo	L94365
BV 605	CD56	HCD56	Biolegend	318334	AB_2561912
BV711	CD158a	HP-3E4	BD Biosciences	563183	AB_2738053
BV711	CD158b	CH-L	BD Biosciences	743454	AB_2741519
BV711	CD158e1	DX9	BD Biosciences	564102	AB_2738593
Alexa Fluor 488	Perforin	DG9	Biolegend	308108	AB_493252
PerCP-Cy5.5	CD34	N/A	BD Biosciences	347222	AB_2868843
PE Texas Red	CD16	3G8	BD Biosciences	562293	AB_11151916
PE Cy5	CD45	2D1	Thermo	MA5-38732	AB_2898644
PE Cy7	CD117	104D2	Thermo	25-1178-42	AB_10718535
APC	CD94	DX22	Biolegend	305508	AB_2133129
