## Supplemental Table 3 for "Autosomal dominant CDC45 deficiency with allelic expression bias causes a novel genetic disease of the immune system"

### Sheet: Sheet1
	Longitudinal immunoglobulin values
	Date	1989 pre-IVIg	2010-02-02	2010-08-29	2011-09-27	2012-03-12	2013-08-30	2016-07-05	2020-02-06
	IgA	<6.7 (L)	<6 (L)	<7 (L)	<7 (L)	<10 (L)	10 (L)	<6 (L)	ND
	IgE	379	ND	1.3	ND	ND	ND	ND	ND
	IgG	11	860	1420	1390	880	ND	ND	1270
	IgM	48	38 (L)	25 (L)	24 (L)	11 (L)	150	<5 (L)	ND
