## Supplemental Table 4 for "Autosomal dominant CDC45 deficiency with allelic expression bias causes a novel genetic disease of the immune system"

### Sheet: Sheet1
	Reference Range	1990	1991	1994	1997	1999	2000	2001	2004	2006	2011	2013	2013 (2)	2016	2017	2018
	10^3/UL
WBC	4.5 – 11.0
ALC		878	1214	1607	1466	1548	1680	1089	983	1262	ND	1056	646	1176	663	735
CD3+	798 – 2,594	604	930	1136	937	1048	1174	748	793	1029	931	908	549	953	537	566
CD3+CD4+	579 – 1,841	394	499	680	544	607	699	421	507	598	533	488	297	497	280	264
CD3+CD8+	184 – 855	234	367	423	336	392	412	249	214	360	329	391	239	300	212	260
CD19+	63 – 461	129	226	329	345	359	309	188	83	162	87	74	52	94	46	37
CD20+	59 – 457	131	241	344	353	362	344	191	86	164	86	84	ND	82	46	37
CD3-CD56CD16+	89 – 472	ND	ND	ND	ND	ND	ND	ND	ND	56	ND	63	39	118	80	125
CD3+CD56CD16+	0 – 200	ND	ND	ND	ND	ND	ND	ND	ND	ND	ND	148	ND	165	106	147
CD2+	884 – 2,800	723 (L)	967	1186	1020	1138	1240	802	839	1086	ND	940	ND	1047	590	662
CD56+	137 – 478	50 (L)	92	104	113	139	64	110	88	170	43	169	43 (L)	306	186	243
CD8+CD56+	30 – 200	ND	ND	ND	ND	ND	ND	ND	ND	ND	ND	106	ND	223	133	169
