## Supplemental Table 5 for "Autosomal dominant CDC45 deficiency with allelic expression bias causes a novel genetic disease of the immune system"

### Sheet: Sheet1
	Proband	Proband	Proband	Control	Control	Control	Ref Range
	2009-12-01	2011-01-01	2017-02-01	2009-12-01	2011-01-01	2017-02-01
PHA 10 mg/mL	204665	343432	337839	275069	229917	388587	163,507– 415,087
ConA 50 mg/mL	256023	227226	149192	286337	180170	290372	80,718 – 286,866
PWM 100 ng/mL	113006	108558	113532	134960	117020	125201	37,006 – 157,955
Unstimulated	350	205	864	575	354	771	215 – 1,161
Antigen: Candida	25,472 (net) 26.45 (index)	20,700 (net) 28.31 (index)	15,396 (net) 10.80 (index)	3,055 (net) 9.00 (index)	4,118 (net) 6.23 (index)	7,025 (net)	>2,000
						5.57 (index)	>2.0
Antigen: Diphtheria		525 (net) 1.69 (index)			8,956 (net) 12.38 (index)	1,684 (net)	>2,000
						2.10 (index)	>2.0
Antigen: Tetanus	10,555 (net) 11.54 (index)	1,697 (net) 3.24 (index)	1,315 (net)	10,713 (net) 29.04 (index)	16,191 (net) 21.57 (index)	19,360 (net)	>2,000
			1.84 (index)			13.60 (index)	>2.0
Antigen Unstim	1001	759	1571	382	787	1536
