## Supplemental Table 7 for "Autosomal dominant CDC45 deficiency with allelic expression bias causes a novel genetic disease of the immune system"

### Sheet: Sheet1
Gene	Accession	Proband	HD1-2-3	Proband vs. HD
CD79A	NM_001783.3	74.38	1319.99	-17.75
CD22	NM_001771.2	44.63	642.75	-14.4
CR2	NM_001006658.1	23.38	284.13	-12.15
TGFBI	NM_000358.2	69.07	748.78	-10.84
MS4A1	NM_152866.2	209.33	2237.74	-10.69
BTK	NM_000061.1	54.19	576.22	-10.63
TNFRSF17	NM_001192.2	149.83	1533.17	-10.23
CYBB	NM_000397.3	296.47	2910.69	-9.82
CD5	NM_014207.2	20	195.31	-9.77
HLA-DRA	NM_019111.3	1726.73	16062.1	-9.3
HLA-DQA1	NM_002122.3	20	179.19	-8.96
FCER1A	NM_002001.2	136.01	1190.71	-8.75
TNFRSF13B	NM_012452.2	30.82	237.49	-7.71
CMKLR1	NM_004072.1	300.72	2277.88	-7.57
CD8B	NM_004931.3	20	149.5	-7.47
HLA-DRB1	NM_002124.2	34	245.9	-7.23
CX3CR1	NM_001337.3	490.92	3487.43	-7.1
BTLA	NM_181780.2	27.63	172.07	-6.23
BLNK	NM_013314.2	51	312.97	-6.14
CIITA	NM_000246.3	32.94	199.09	-6.04
CD3D	NM_000732.4	36.13	212.22	-5.87
CFP	NM_002621.2	36.13	190.69	-5.28
CD27	NM_001242.4	129.64	631.89	-4.87
CSF1R	NM_005211.2	92.45	419.04	-4.53
HLA-DQB1	NM_002123.3	20	88.89	-4.44
PAX5	NM_016734.1	181.7	800.75	-4.41
CD3E	NM_000733.2	1343.13	5851.84	-4.36
HLA-DRB3	NM_022555.3	63.76	269.88	-4.23
TNFRSF13C	NM_052945.3	55.26	227.33	-4.11
POU2F2	NM_002698.2	149.83	607.09	-4.05
FCGR2B	NM_001002273.1	27.63	109.53	-3.96
OAZ1	NM_004152.2	1102.98	4105.97	-3.72
LILRB2	NM_005874.1	95.63	349.97	-3.66
CD4	NM_000616.4	56.32	199.57	-3.54
CD74	NM_001025159.1	2625.69	9264.98	-3.53
CR1	NM_000651.4	226.33	786.06	-3.47
LILRA1	NM_006863.1	142.39	471.88	-3.31
CCR7	NM_001838.2	95.63	297.8	-3.11
LAG3	NM_002286.5	20	62.23	-3.11
IL6R	NM_000565.2	87.13	270.41	-3.1
LY96	NM_015364.2	60.57	187.47	-3.1
ICAM2	NM_000873.3	1330.38	4091.52	-3.08
CD9	NM_001769.2	28.69	88.04	-3.07
HLA-DMA	NM_006120.3	412.29	1260.02	-3.06
LILRB1	NM_001081637.1	223.15	631.86	-2.83
NT5E	NM_002526.2	40.38	110.86	-2.75
MX1	NM_002462.2	527.05	1439.45	-2.73
FCGR2A/C	NM_201563.4	481.36	1297.6	-2.7
SELPLG	NM_003006.3	183.83	490.54	-2.67
CD19	NM_001770.4	110.51	293.32	-2.65
CD86	NM_175862.3	127.51	336.83	-2.64
ITGAX	NM_000887.3	807.58	2095.35	-2.59
BATF	NM_006399.3	46.75	120.93	-2.59
MSR1	NM_002445.3	21.25	54.28	-2.55
SLAMF6	NM_001184714.1	467.54	1189.71	-2.54
CD79B	NM_021602.2	79.7	202.59	-2.54
IRF4	NM_002460.1	312.4	781.04	-2.5
IL12RB1	NM_005535.1	538.74	1321.21	-2.45
KIR_Activating_Subgroup_2	NM_014512.1	238.02	581.34	-2.44
IKBKAP	NM_003640.3	228.46	555.21	-2.43
KIR3DL2	NM_006737.2	1263.43	3042.97	-2.41
TNFRSF14	NM_003820.2	227.4	547.04	-2.41
CCR2	NM_001123041.2	97.76	233.87	-2.39
HLA-DPA1	NM_033554.2	85.01	203.25	-2.39
BST2	NM_004335.2	68.01	162.55	-2.39
IRF7	NM_001572.3	184.89	439.63	-2.38
GZMB	NM_004131.3	3759.49	8623.11	-2.29
NCF4	NM_000631.4	60.57	133.98	-2.21
FCGR2A	NM_021642.3	98.82	216.61	-2.19
KIR_Inhibiting_Subgroup_1	NM_014218.2	367.66	779.31	-2.12
EGR1	NM_001964.2	389.97	823.19	-2.11
KIR_Inhibiting_Subgroup_2	NM_014511.3	361.28	756.3	-2.09
KIR3DL1	NM_013289.2	572.74	1183.02	-2.07
IL10RA	NM_001558.2	2205.96	4481.02	-2.03
APP	NM_000484.3	213.58	430.56	-2.02
ZBTB16	NM_006006.4	5339.58	2674.96	2
CXCL9	NM_002416.1	46.75	23.3	2.01
CSF2	NM_000758.2	48.88	24.31	2.01
TRAF6	NM_145803.1	1639.59	813.69	2.02
IL12B	NM_002187.2	81.82	40.26	2.03
CD55	NM_000574.3	46.75	22.76	2.05
POLR2A	NM_000937.2	12495.1	6054.54	2.06
THY1	NM_006288.2	41.44	20	2.07
NFKB2	NM_002502.2	73.32	35.31	2.08
HFE	NM_139011.2	122.2	58.69	2.08
TNFAIP3	NM_006290.2	22432.6	10705.5	2.1
NFKBIA	NM_020529.1	258.21	122.83	2.1
TNFSF15	NM_001204344.1	120.07	56.95	2.11
C1R	NM_001733.4	136.01	64.19	2.12
TNFRSF9	NM_001561.4	185.96	87.68	2.12
GZMK	NM_002104.2	4023.01	1894.21	2.12
ARG1	NM_000045.2	51	23.99	2.13
PRDM1	NM_001198.3	9977.83	4668.02	2.14
TRAF3	NM_145725.1	1003.1	466.17	2.15
TBK1	NM_013254.2	1452.58	662.91	2.19
ABCB1	NM_000927.3	2925.34	1324.45	2.21
CD1A	NM_001763.2	81.82	36.25	2.26
NOD2	NM_022162.1	574.87	252.47	2.28
MDM2	NM_001145337.1	730.01	319.98	2.28
TLR8	NM_016610.2	92.45	39.91	2.32
CFI	NM_000204.3	82.88	35.75	2.32
LAMP3	NM_014398.3	79.7	34.29	2.32
IDO1	NM_002164.3	82.88	35.52	2.33
DEFB103A	NM_001081551.2	78.63	33.68	2.33
PLA2G2A	NM_000300.2	46.75	20	2.34
SMAD5	NM_005903.5	2702.2	1144.2	2.36
ICAM1	NM_000201.2	1565.21	651.04	2.4
GFI1	NM_005263.2	3230.31	1329.29	2.43
IL32	NM_001012633.1	752.32	308.22	2.44
Cyclin D	NM_001142326.1	9431.65	3816.67	2.47
CCL3	NM_002983.2	226.33	90.32	2.51
IL15	NM_172174.1	608.87	240.31	2.53
MUC1	NM_001018017.1	68.01	26.57	2.56
CLEC7A	NM_197954.2	202.96	79.28	2.56
TBP	NM_001172085.1	1203.93	470.06	2.56
IL18RAP	NM_003853.2	18095	7004.79	2.58
IFNA2	NM_000605.3	141.33	52.24	2.71
CCL8	NM_005623.2	60.57	22.18	2.73
IL8	NM_000584.2	96.7	35.08	2.76
C6	NM_000065.2	75.44	27.15	2.78
CASP8	NM_001228.4	1329.31	471.83	2.82
EDNRB	NM_003991.2	57.38	20	2.87
IL18	NM_001562.2	467.54	162.79	2.87
IRAK3	NM_007199.1	547.24	190.17	2.88
CSF3R	NM_156038.2	894.71	310.49	2.88
KLRC1	NM_002259.3	2610.81	897.43	2.91
CD209	NM_021155.2	71.19	24.14	2.95
IFNGR1	NM_000416.1	16003.9	5288.03	3.03
CXCL2	NM_002089.3	159.39	52.05	3.06
NFKB1	NM_003998.2	2372.79	750.95	3.16
TRAF1	NM_005658.3	1238.99	389.47	3.18
IL6ST	NM_002184.2	1670.41	512.64	3.26
DUSP4	NM_057158.2	259.27	78.43	3.31
CCL15	NM_032965.3	128.57	38.36	3.35
VCAM1	NM_001078.3	88.2	26.18	3.37
CASP10	NM_032977.3	100.95	29.4	3.43
CHUK	NM_001278.3	2519.43	713.07	3.53
RAG2	NM_000536.3	85.01	23.94	3.55
AHR	NM_001621.3	3330.19	918.86	3.62
ATR	NM_001184.2	6907.98	1847.17	3.74
ATG16L1	NM_198890.2	6616.82	1768.27	3.74
IL1RL1	NM_016232.4	183.83	45.29	4.06
CXCR6	NM_006564.1	686.44	160.23	4.28
CXCL1	NM_001511.1	193.39	43.19	4.48
SOCS1	NM_003745.1	120.07	25.25	4.76
FKBP5	NM_001145775.1	6445.74	1306.14	4.93
CCRL1	NM_016557.2	597.18	120.61	4.95
IL28A	NM_172138.1	150.89	27.81	5.43
XCL1	NM_002995.1	913.84	156.89	5.82
IFNB1	NM_002176.2	160.45	26.92	5.96
IFNA1/13	NM_024013.1	149.83	20.91	7.16
KLRC2	NM_002260.3	5535.09	751.16	7.37
PPBP	NM_002704.2	918.09	93.29	9.84
